# Genome evolution following an ecological shift in nectar-dwelling *Acinetobacter*

**DOI:** 10.1101/2023.11.02.565365

**Authors:** Vivianna A. Sanchez, Tanya Renner, Lydia J. Baker, Tory A. Hendry

**Affiliations:** Department of Microbiology, Cornell University, Ithaca, New York, USA; Department of Entomology, The Pennsylvania State University, University Park, USA

**Author notes:** Address correspondence to Tory A. Hendry. Current address: Department of Marine Biology and Ecology, University of Miami, Florida, USA.

## Abstract

The bacterial genus *Acinetobacter* includes species found in environmental habitats like soil and water, as well as species adapted to be host-associated or pathogenic. High genetic diversity may allow for this habitat flexibility, but the specific genes underlying switches between habitats are poorly understood. One lineage of *Acinetobacter* has undergone a substantial habitat change by evolving from a presumed soil-dwelling ancestral state to thrive in floral nectar. Here we compared the genomes of floral-dwelling and pollinator-associated *Acinetobacter*, including newly described species, with genomes from relatives found in other environments to determine the genomic changes associated with this ecological shift. Following one evolutionary origin of floral nectar adaptation, nectar-dwelling *Acinetobacter* species have undergone reduction in genome size compared to relatives and have experienced dynamic gene gains and losses as they diversified. We found changes in gene content underlying carbohydrate metabolism and nitrogen metabolism, which we predict to be beneficial in nectar environments. Gene losses follow a pattern consistent with genome streamlining, whereas gains appear to result from both evolutionary divergence and horizontal gene transfer. Most notably, nectar-dwelling *Acinetobacter* acquired the ability to degrade pectin from plant pathogens and the genes underlying this ability have duplicated and are under selection within the clade. We hypothesize that this ability was a key trait for adaptation to floral nectar, as it could improve access to nutrients in the nutritionally unbalanced habitat of nectar. These results identify the genomic changes and traits coinciding with a dramatic habitat switch from soil to floral nectar.
