## Supplemental Table 1 for "Genome evolution following an ecological shift in nectar-dwelling *Acinetobacter*"

### Sheet: polygalac_node.out
species_gene	model0_np	model0_lnL	model2_np	model2_lnL	DSR_NULL_np	DSR_NULL_lnL	DSR_modelD_np	DSR_modelD_lnL	PS_NULL_np	PS_NULL_lnL	PS_modelA_np	PS_modelA_lnL	PS_modelA_BEB_sites	ASE_chi2	DSR_chi2	PS_chi2	Significant with Bonforroni correction
NODE1:340_Zpalmae_DSM10491,985_Pcarotovorum_PC1,2500_Epyrifoliae_EpK115,1184_Pflectens_ATCC12775,2212_MD5,843_MD2	N/A	N/A	N/A	N/A	N/A	N/A	N/A	N/A	56	-19158.1	57	-19158.1		N/A	N/A	0.998872
NODE2:2216_MD18_27,884_BB362,1769_Anectaris_CIP110549,1160_EC34,1516_BB226,1959_FNA3,1953_FNA11,1975_Aboissieri_ANC4422,383_SCC474,2554_SCC477,2567_FNA3,2555_SCC477,2601_FNA3,582_SCC477,794_Aapis_ANC5114,1898_B5B,1396_B10A,1619_EC115,130_Aboissieri_ANC4422,355_MD2,2187_MD5	N/A	N/A	N/A	N/A	N/A	N/A	N/A	N/A	56	-19158.1	57	-19158.1		N/A	N/A	0.993044
NODE3:985_Pcarotovorum_PC1,2500_Epyrifoliae_EpK115,1184_Pflectens_ATCC12775,2212_MD5,843_MD2	N/A	N/A	N/A	N/A	N/A	N/A	N/A	N/A	56	-19149.8	57	-19146.1	87 - 0.991**,146 A 0.991**,280 T 0.999**,359 E 0.961*,409 R 0.955*	N/A	N/A	0.00651086
NODE4:2216_MD18_27,884_BB362,1769_Anectaris_CIP110549,1160_EC34,1516_BB226	N/A	N/A	N/A	N/A	N/A	N/A	N/A	N/A	56	-19153.1	57	-19151.7		N/A	N/A	0.0910359
NODE5:1959_FNA3,1953_FNA11,1975_Aboissieri_ANC4422,383_SCC474,2554_SCC477,2567_FNA3,2555_SCC477,2601_FNA3,582_SCC477,794_Aapis_ANC5114,1898_B5B,1396_B10A,1619_EC115,130_Aboissieri_ANC4422,355_MD2,2187_MD5	N/A	N/A	N/A	N/A	N/A	N/A	N/A	N/A	56	-19154.7	57	-19149.6	95 S 0.971*,418 A 0.991**,420 N 0.977*,422 V 0.986*	N/A	N/A	0.00141735	Yes
NODE6:2500_Epyrifoliae_EpK115,1184_Pflectens_ATCC12775,2212_MD5,843_MD2	N/A	N/A	N/A	N/A	N/A	N/A	N/A	N/A	56	-19153.2	57	-19138.1	420 N 0.986*,435 I 0.999**,466 F 0.998**	N/A	N/A	3.85263e-08	Yes
NODE7:884_BB362,1769_Anectaris_CIP110549,1160_EC34,1516_BB226	N/A	N/A	N/A	N/A	N/A	N/A	N/A	N/A	56	-19157.5	57	-19155.1	267 V 0.976*	N/A	N/A	0.0300798
NODE8:1959_FNA3,1953_FNA11,1975_Aboissieri_ANC4422,383_SCC474,2554_SCC477,2567_FNA3,2555_SCC477,2601_FNA3,582_SCC477,794_Aapis_ANC5114,1898_B5B,1396_B10A,1619_EC115,130_Aboissieri_ANC4422	N/A	N/A	N/A	N/A	N/A	N/A	N/A	N/A	56	-19157.6	57	-19154.7		N/A	N/A	0.0161259
NODE9:355_MD2,2187_MD5	N/A	N/A	N/A	N/A	N/A	N/A	N/A	N/A	56	-19158.1	57	-19149.5	152 I 0.991**,372 T 0.952*	N/A	N/A	3.66858e-05	Yes
NODE10:1184_Pflectens_ATCC12775,2212_MD5,843_MD2	N/A	N/A	N/A	N/A	N/A	N/A	N/A	N/A	56	-19157.4	57	-19153.5		N/A	N/A	0.00514732
NODE11:884_BB362,1769_Anectaris_CIP110549,1160_EC34	N/A	N/A	N/A	N/A	N/A	N/A	N/A	N/A	56	-19158.1	57	-19158.1		N/A	N/A	1
NODE12:1959_FNA3,1953_FNA11,1975_Aboissieri_ANC4422,383_SCC474,2554_SCC477,2567_FNA3,2555_SCC477,2601_FNA3,582_SCC477	N/A	N/A	N/A	N/A	N/A	N/A	N/A	N/A	56	-19158.1	57	-19158.1		N/A	N/A	0.998872
NODE13:794_Aapis_ANC5114,1898_B5B,1396_B10A,1619_EC115,130_Aboissieri_ANC4422	N/A	N/A	N/A	N/A	N/A	N/A	N/A	N/A	56	-19158.1	57	-19158.1		N/A	N/A	1
NODE14:2212_MD5,843_MD2	N/A	N/A	N/A	N/A	N/A	N/A	N/A	N/A	56	-19138.9	57	-19138.9	39 Y 0.981*,43 I 0.971*,93 W 0.986*,102 S 0.996**,111 N 0.956*,112 S 0.965*,120 Q 0.995**,129 K 0.986*,130 A 0.989*,132 Y 0.983*,134 Q 0.959*,136 A 0.964*,145 F 0.970*,155 M 0.999**,165 Q 0.992**,179 T 0.988*,183 L 0.985*,190 G 0.970*,210 R 0.983*,219 V 0.980*,234 M 0.956*,235 W 0.989*,236 T 0.978*,248 K 0.993**,266 I 0.986*,277 V 0.985*,291 G 0.981*,311 A 0.969*,330 R 0.992**,335 S 0.993**,350 S…	N/A	N/A	0.904529
NODE15:1769_Anectaris_CIP110549,1160_EC34	N/A	N/A	N/A	N/A	N/A	N/A	N/A	N/A	56	-19158.1	57	-19155.3		N/A	N/A	0.0179524
NODE16:1959_FNA3,1953_FNA11,1975_Aboissieri_ANC4422	N/A	N/A	N/A	N/A	N/A	N/A	N/A	N/A	56	-19156.5	57	-19156.5		N/A	N/A	1
NODE17:383_SCC474,2554_SCC477,2567_FNA3,2555_SCC477,2601_FNA3,582_SCC477	N/A	N/A	N/A	N/A	N/A	N/A	N/A	N/A	56	-19158.1	57	-19158.1		N/A	N/A	1
NODE18:1898_B5B,1396_B10A,1619_EC115,130_Aboissieri_ANC4422	N/A	N/A	N/A	N/A	N/A	N/A	N/A	N/A	56	-19150	57	-19148.6	125 - 0.951*,236 T 0.973*,377 F 0.983*,445 I 0.990*	N/A	N/A	0.0952875
NODE19:1959_FNA3,1953_FNA11	N/A	N/A	N/A	N/A	N/A	N/A	N/A	N/A	56	-19153.4	57	-19148.9	102 S 0.995**,217 D 0.978*,266 I 0.992**	N/A	N/A	0.00283001
NODE20:383_SCC474,2554_SCC477,2567_FNA3	N/A	N/A	N/A	N/A	N/A	N/A	N/A	N/A	56	-19157.9	57	-19155.7		N/A	N/A	0.034583
NODE21:2555_SCC477,2601_FNA3,582_SCC477	N/A	N/A	N/A	N/A	N/A	N/A	N/A	N/A	56	-19158.1	57	-19158.1		N/A	N/A	1
NODE22:1898_B5B,1396_B10A	N/A	N/A	N/A	N/A	N/A	N/A	N/A	N/A	56	-19150.1	57	-19148.9	111 N 0.957*,132 Y 0.989*,353 D 0.990**,385 T 0.963*,475 N 0.957*	N/A	N/A	0.116542
NODE23:1619_EC115,130_Aboissieri_ANC4422	N/A	N/A	N/A	N/A	N/A	N/A	N/A	N/A	56	-19157.1	57	-19156.1	134 Q 0.950*	N/A	N/A	0.160532
NODE24:383_SCC474,2554_SCC477	N/A	N/A	N/A	N/A	N/A	N/A	N/A	N/A	56	-19158.1	57	-19146.7		N/A	N/A	1.81439e-06	Yes
NODE25:2601_FNA3,582_SCC477	N/A	N/A	N/A	N/A	N/A	N/A	N/A	N/A	56	-19158.1	57	-19158.1		N/A	N/A	1

### Sheet: polygalac_tip.out
species_gene	model0_np	model0_lnL	model2_np	model2_lnL	DSR_NULL_np	DSR_NULL_lnL	DSR_modelD_np	DSR_modelD_lnL	PS_NULL_np	PS_NULL_lnL	PS_modelA_np	PS_modelA_lnL	PS_modelA_BEB_sites	ASE_chi2	DSR_chi2	PS_chi2	Significant with Bonforroni correction
340_Zpalmae_DSM10491	N/A	N/A	N/A	N/A	N/A	N/A	N/A	N/A	56	-19158.1	57	-19158.1		N/A	N/A	0.894012
985_Pcarotovorum_PC1	N/A	N/A	N/A	N/A	N/A	N/A	N/A	N/A	56	-19154.8	57	-19153.2	385 T 0.983*,389 D 0.961*	N/A	N/A	0.0714942
2500_Epyrifoliae_EpK115	N/A	N/A	N/A	N/A	N/A	N/A	N/A	N/A	56	-19153.3	57	-19150.5		N/A	N/A	0.0196572
1184_Pflectens_ATCC12775	N/A	N/A	N/A	N/A	N/A	N/A	N/A	N/A	56	-19151.2	57	-19149.4	342 T 0.955*,475 N 0.965*	N/A	N/A	0.0531309
2212_MD5	N/A	N/A	N/A	N/A	N/A	N/A	N/A	N/A	56	-19158.1	57	-19158.1		N/A	N/A	1
843_MD2	N/A	N/A	N/A	N/A	N/A	N/A	N/A	N/A	56	-19157.6	57	-19154.3	45 V 0.975*	N/A	N/A	0.0102526
2216_MD18_27	N/A	N/A	N/A	N/A	N/A	N/A	N/A	N/A	56	-19150.8	57	-19146.5	41 A 0.987*,47 E 0.965*,105 T 0.985*,125 - 0.975*	N/A	N/A	0.00333156
884_BB362	N/A	N/A	N/A	N/A	N/A	N/A	N/A	N/A	56	-19157.7	57	-19157.7		N/A	N/A	1
1769_Anectaris_CIP110549	N/A	N/A	N/A	N/A	N/A	N/A	N/A	N/A	56	-19157.4	57	-19157.3		N/A	N/A	0.670577
1160_EC34	N/A	N/A	N/A	N/A	N/A	N/A	N/A	N/A	56	-19157.6	57	-19157.6		N/A	N/A	1
1516_BB226	N/A	N/A	N/A	N/A	N/A	N/A	N/A	N/A	56	-19157.5	57	-19157.5		N/A	N/A	1
1959_FNA3	N/A	N/A	N/A	N/A	N/A	N/A	N/A	N/A	56	-19157.9	57	-19157.9		N/A	N/A	1
1953_FNA11	N/A	N/A	N/A	N/A	N/A	N/A	N/A	N/A	56	-19158.1	57	-19158.1		N/A	N/A	0.995932
1975_Aboissieri_ANC4422	N/A	N/A	N/A	N/A	N/A	N/A	N/A	N/A	56	-19147.8	57	-19147.5	234 M 0.975*,257 S 0.974*,353 D 0.991**	N/A	N/A	0.423701
383_SCC474	N/A	N/A	N/A	N/A	N/A	N/A	N/A	N/A	56	-19157.4	57	-19157.4		N/A	N/A	0.998872
2554_SCC477	N/A	N/A	N/A	N/A	N/A	N/A	N/A	N/A	56	-19158.1	57	-19158.1		N/A	N/A	0.997015
2567_FNA3	N/A	N/A	N/A	N/A	N/A	N/A	N/A	N/A	56	-19156.3	57	-19150.7	327 Y 0.996**	N/A	N/A	0.000865079	Yes
2555_SCC477	N/A	N/A	N/A	N/A	N/A	N/A	N/A	N/A	56	-19157.9	57	-19157.9		N/A	N/A	1
2601_FNA3	N/A	N/A	N/A	N/A	N/A	N/A	N/A	N/A	56	-19155.8	57	-19142.8	418 A 0.954*,419 T 0.972*,420 N 1.000**	N/A	N/A	3.58979e-07	Yes
582_SCC477	N/A	N/A	N/A	N/A	N/A	N/A	N/A	N/A	56	-19157	57	-19156.6		N/A	N/A	0.379065
794_Aapis_ANC5114	N/A	N/A	N/A	N/A	N/A	N/A	N/A	N/A	56	-19158.1	57	-19150	218 H 0.957*,336 N 0.991**,388 Y 0.986*	N/A	N/A	5.66605e-05	Yes
1898_B5B	N/A	N/A	N/A	N/A	N/A	N/A	N/A	N/A	56	-19155	57	-19154.9		N/A	N/A	0.718221
1396_B10A	N/A	N/A	N/A	N/A	N/A	N/A	N/A	N/A	56	-19158	57	-19158		N/A	N/A	0.940326
1619_EC115	N/A	N/A	N/A	N/A	N/A	N/A	N/A	N/A	56	-19158.1	57	-19157.1		N/A	N/A	0.163154
130_Aboissieri_ANC4422	N/A	N/A	N/A	N/A	N/A	N/A	N/A	N/A	56	-19153.4	57	-19153.4		N/A	N/A	1
355_MD2	N/A	N/A	N/A	N/A	N/A	N/A	N/A	N/A	56	-19156.9	57	-19153.3	148 H 0.978*,365 N 0.974*	N/A	N/A	0.00716624
2187_MD5	N/A	N/A	N/A	N/A	N/A	N/A	N/A	N/A	56	-19158	57	-19156		N/A	N/A	0.0412141

### Sheet: pectin_tips.out
species_gene	model0_np	model0_lnL	model2_np	model2_lnL	DSR_NULL_np	DSR_NULL_lnL	DSR_modelD_np	DSR_modelD_lnL	PS_NULL_np	PS_NULL_lnL	PS_modelA_np	PS_modelA_lnL	PS_modelA_BEB_sites	ASE_chi2	DSR_chi2	PS_chi2	Significant with Bonforroni correction
1952_FNA11_Pectinlyase	N/A	N/A	N/A	N/A	N/A	N/A	N/A	N/A	29	-8013.53	30	-8014.83	306 S 0.976*	N/A	N/A	0.107007
2600_FNA3_Pectinlyase	N/A	N/A	N/A	N/A	N/A	N/A	N/A	N/A	29	-8014.83	30	-8014.83		N/A	N/A	1
653_SCC474_Pectinlyase	N/A	N/A	N/A	N/A	N/A	N/A	N/A	N/A	29	-8014.83	30	-8014.83		N/A	N/A	1
2556_SCC477_Pectinlyase	N/A	N/A	N/A	N/A	N/A	N/A	N/A	N/A	29	-8014.83	30	-8014.83		N/A	N/A	1
Aapis_ANC5114_Pectinlyase	N/A	N/A	N/A	N/A	N/A	N/A	N/A	N/A	29	-8014.83	30	-8013.84		N/A	N/A	0.160513
541_BB362_Pectinlyase	N/A	N/A	N/A	N/A	N/A	N/A	N/A	N/A	29	-8012.31	30	-8012.31		N/A	N/A	1
Anectaris_CIP110549_Pectinlyase	N/A	N/A	N/A	N/A	N/A	N/A	N/A	N/A	29	-8014.83	30	-8014.83		N/A	N/A	1
765_BB226_Pectinlyase	N/A	N/A	N/A	N/A	N/A	N/A	N/A	N/A	29	-8013.88	30	-8013.88		N/A	N/A	1
1741_EC31_Pectinlyase	N/A	N/A	N/A	N/A	N/A	N/A	N/A	N/A	29	-8014.77	30	-8014.77		N/A	N/A	1
Pcarotovorum_T4_Pectinlyase	N/A	N/A	N/A	N/A	N/A	N/A	N/A	N/A	29	-8014.83	30	-8014.83		N/A	N/A	1
Pwasabiae_NCPPB3702_Pectinlyase	N/A	N/A	N/A	N/A	N/A	N/A	N/A	N/A	29	-8014.83	30	-8014.83		N/A	N/A	1
Dzeae_ZJU1202_Pectinlyase	N/A	N/A	N/A	N/A	N/A	N/A	N/A	N/A	29	-8010.13	30	-8010.07	151 C 0.978*	N/A	N/A	0.725912
Pfluorescens_SBW25_Pectinlyase	N/A	N/A	N/A	N/A	N/A	N/A	N/A	N/A	29	-7995.15	30	-7991.27	46 G 0.997**,98 N 0.986*,101 N 0.993**,154 V 0.980*,165 L 0.997**,219 Y 0.992**,275 G 0.988*,276 I 0.960*,278 D 1.000**,280 K 0.968*,281 K 0.983*,283 N 0.986*,290 N 0.984*,325 N 0.972*	N/A	N/A	0.00532944
Pflectens_ATCC12775_Pectinlyase	N/A	N/A	N/A	N/A	N/A	N/A	N/A	N/A	29	-8001.27	30	-7997.67	27 T 0.975*,75 G 0.977*,184 L 0.972*,247 H 0.975*,254 Q 0.991**,255 N 0.961*,273 E 0.994**	N/A	N/A	0.00730016

### Sheet: pectin_nodes.out
species_gene	model0_np	model0_lnL	model2_np	model2_lnL	DSR_NULL_np	DSR_NULL_lnL	DSR_modelD_np	DSR_modelD_lnL	PS_NULL_np	PS_NULL_lnL	PS_modelA_np	PS_modelA_lnL	PS_modelA_BEB_sites	ASE_chi2	DSR_chi2	PS_chi2	Significant with Bonforroni correction
NODE1:2600_FNA3_Pectinlyase,653_SCC474_Pectinlyase,2556_SCC477_Pectinlyase,Aapis_ANC5114_Pectinlyase	N/A	N/A	N/A	N/A	N/A	N/A	N/A	N/A	29	-8012.12	30	-8006.72	131 K 0.998**	N/A	N/A	0.00100735	Yes
NODE2:541_BB362_Pectinlyase,Anectaris_CIP110549_Pectinlyase,765_BB226_Pectinlyase,1741_EC31_Pectinlyase,Pcarotovorum_T4_Pectinlyase,Pwasabiae_NCPPB3702_Pectinlyase,Dzeae_ZJU1202_Pectinlyase,Pfluorescens_SBW25_Pectinlyase,Pflectens_ATCC12775_Pectinlyase	N/A	N/A	N/A	N/A	N/A	N/A	N/A	N/A	29	-8004.73	30	-7996.81	22 S 0.973*,32 L 0.970*,55 I 0.963*,79 S 0.987*,83 Q 0.963*,99 N 0.991**,107 Y 0.952*,114 S 0.997**,238 A 0.951*,290 N 0.996**,315 T 0.979*,316 Q 0.996**	N/A	N/A	6.92e-05	Yes
NODE3:2600_FNA3_Pectinlyase,653_SCC474_Pectinlyase,2556_SCC477_Pectinlyase	N/A	N/A	N/A	N/A	N/A	N/A	N/A	N/A	29	-8014.83	30	-8014.83		N/A	N/A	1
NODE4:541_BB362_Pectinlyase,Anectaris_CIP110549_Pectinlyase,765_BB226_Pectinlyase,1741_EC31_Pectinlyase	N/A	N/A	N/A	N/A	N/A	N/A	N/A	N/A	29	-8005.39	30	-8003.69	39 A 0.977*,41 V 0.970*,49 T 0.987*,84 K 0.966*,177 Y 0.960*,219 Y 0.976*	N/A	N/A	0.0648386
NODE5:Pcarotovorum_T4_Pectinlyase,Pwasabiae_NCPPB3702_Pectinlyase,Dzeae_ZJU1202_Pectinlyase,Pfluorescens_SBW25_Pectinlyase,Pflectens_ATCC12775_Pectinlyase	N/A	N/A	N/A	N/A	N/A	N/A	N/A	N/A	29	-8006.27	30	-8000.77	31 K 0.990**,82 K 0.998**,83 Q 0.962*,109 A 0.958*,281 K 0.993**,283 N 0.976*,304 S 0.999**	N/A	N/A	0.00091371	Yes
NODE6:2600_FNA3_Pectinlyase,653_SCC474_Pectinlyase	N/A	N/A	N/A	N/A	N/A	N/A	N/A	N/A	29	-8014.63	30	-8014.63		N/A	N/A	1
NODE7:541_BB362_Pectinlyase,Anectaris_CIP110549_Pectinlyase,765_BB226_Pectinlyase	N/A	N/A	N/A	N/A	N/A	N/A	N/A	N/A	29	-8014.61	30	-8014.61		N/A	N/A	1
NODE8:Pcarotovorum_T4_Pectinlyase,Pwasabiae_NCPPB3702_Pectinlyase,Dzeae_ZJU1202_Pectinlyase,Pfluorescens_SBW25_Pectinlyase	N/A	N/A	N/A	N/A	N/A	N/A	N/A	N/A	29	-8014.8	30	-8013.18		N/A	N/A	0.0712835
NODE9:541_BB362_Pectinlyase,Anectaris_CIP110549_Pectinlyase	N/A	N/A	N/A	N/A	N/A	N/A	N/A	N/A	29	-8014.69	30	-8014.69		N/A	N/A	1
NODE10:Pcarotovorum_T4_Pectinlyase,Pwasabiae_NCPPB3702_Pectinlyase	N/A	N/A	N/A	N/A	N/A	N/A	N/A	N/A	29	-8007.77	30	-8003.76	74 E 0.964*,153 F 0.951*,264 Y 0.990**,295 S 0.995**,296 I 0.977*,327 N 0.969*	N/A	N/A	0.00465169
NODE11:Dzeae_ZJU1202_Pectinlyase,Pfluorescens_SBW25_Pectinlyase	N/A	N/A	N/A	N/A	N/A	N/A	N/A	N/A	29	-8007.92	30	-7997.92	48 K 0.978*,71 I 0.978*,89 S 0.997**,220 Y 0.976*,324 W 0.996**	N/A	N/A	7.74e-06	Yes
